# The *SSU1* checkup, a rapid tool for detecting chromosomal rearrangements of the *Saccharomyces cerevisiae* chromosome XVI. An ecological and technological study on wine yeast

**DOI:** 10.1101/2020.04.23.055350

**Authors:** Philippe Marullo, Olivier Claisse, Maria Laura Raymond Eder, Marine Börlin, Nadine Feghali, Margaux Bernard, Jean-Luc Legras, Warren Albertin, Alberto Luis Rosa, Isabelle Masneuf-Pomarede

## Abstract

Chromosomal rearrangements (CR) such as translocations, duplications and inversions play a decisive role in the adaptation of microorganisms to specific environments. In enological *Saccharomyces cerevisiae* strains, CR involving the promoter region of the gene *SSU1* lead to a higher sulfite tolerance by enhancing the SO_2_ efflux. To date, three different *SSU1* associated CR events have been described, including translocations XV-t-XVI and VIII-t-XVI and inversion inv-XVI. In the present study, we developed a multiplex PCR method (*SSU1* check-up) that allows a rapid characterization of these three chromosomal configurations in a single experiment. Nearly 600 *S. cerevisiae* strains collected from fermented grape juice were genotyped by microsatellite markers. We demonstrated that alleles of the *SSU1* promoter are differently distributed according to the wine environment (cellar versus vineyard) and the nature of the grape juice. Moreover, rearranged *SSU1* promoters are significantly enriched among commercial starters. In addition, nearly isogenic strains collected in similar environments show different CR suggesting that translocation events occur with a non-negligible frequency in clonal populations likely due to mitotic recombination events. Finally, the link between the nature of *SSU1* promoter and the tolerance to sulfite was statistically validated in natural grape juice containing various SO_2_ concentrations. The *SSU1* check-up is therefore a convenient new tool for addressing population genetics questions and for selecting yeast strains by using molecular markers.
