## Supplementary material for "The *SSU1* checkup, a rapid tool for detecting chromosomal rearrangements of the *Saccharomyces cerevisiae* chromosome XVI. An ecological and technological study on wine yeast": Table S2

### Sheet: Feuil1
Additional table
Primer F		RCR product
Name	Sequence	PCR product length and strain	Genomic position	usage	GenBank Accession Number
1198	AAGAGCAAGTACCCAATTGGC	na	XVI-373721	Alternative primer to 1194	na
1197	AACAATCGTTACTAGGGGAAAGC	na	XVI-373798	Alternative primer to 1194	na
1193	TGTCAAGTTGAGACAAACCGA	1269 (F10)	XVI-372717 to VIII-15162	reciprocal translocation XVI-t-VIII	OK
1190	GTTTATGTTTGGTTTGGGGG
1192	ACCTGAGTGCATTTGCAACA	1197 (GN)	XVI-372717 to XV-161695	reciprocal translocation XVI-t-XV	OK
1193	TGTCAAGTTGAGACAAACCGA
PCR product lengths in base pairs. na: Not applicable.
Maria could you please applie to genebank and give me an accession number
