## Supplementary material for "The *SSU1* checkup, a rapid tool for detecting chromosomal rearrangements of the *Saccharomyces cerevisiae* chromosome XVI. An ecological and technological study on wine yeast": Table S3

### Sheet: Table S3 Yeast phenotyped
CHR16 form	Strain	Grape Juice Matrix	Samplling origin	Country	Microsattelite group	Average Bruvo's genetic distance	Min Bruvo's geentic distance
XV-t-XVI (496:496)	14AQGUICUV1_12	Sweet	Cellar	France	3
XV-t-XVI (496:496)	14AQGUICUV2_1	Sweet	Cellar	France	3
XV-t-XVI (496:496)	3inra6_2	Red - Merlot	Vineyard	France	3
XV-t-XVI (496:496)	YAII_d6	Sweet	Cellar	France	3
XV-t-XVI (496:496)	2rif2c_31	Red - Merlot	Cellar	France	3
inv-XVI	12AQCSf1II14_11	Sweet	Cellar	France	7
inv-XVI	2caco3_2	Red - Merlot	Vineyard	France	2
inv-XVI	2du_SPO1	White - Sauvignon blanc	PdC	France	6
inv-XVI	3duSPOSG_10	White - Sauvignon Gris	PdC	France	5
inv-XVI	2lhco6_4	Red - Merlot	Vineyard	France	3
VIII-t-XVI (394:394)	14AQGUICUV2_14	Sweet	Cellar	France	5
VIII-t-XVI (394:394)	2clico5_2	Red - Merlot	Vineyard	France	4
VIII-t-XVI (394:394)	2lhco5_5	Red - Merlot	Vineyard	France	6
VIII-t-XVI (394:394)	URN13	Red - Grenacha and Carignan	Vineyard	Spain	3
VIII-t-XVI (394:394)	URN15	Red - Grenacha and Carignan	Vineyard	Spain	2
VIII-t-XVI (468:468)	2bibi7_16	Red - Merlot	Vineyard	France	4
VIII-t-XVI (468:468)	2caco4_5	Red - Merlot	Vineyard	France	2
VIII-t-XVI (468:468)	3mof2c_9	Red - Merlot	Cellar	France	6
VIII-t-XVI (468:468)	Si8	Red - Isabella	Vineyard	Argentina	9
VIII-t-XVI (468:468)	Sm5	Red - Malbec	Vineyard	Argentina	9
VIII-t-XVI (555:555)	12AQGUICUV2_10	Sweet	Cellar	France	1
VIII-t-XVI (555:555)	URN10	Red - Grenacha and Carignan	Vineyard	Spain	2
VIII-t-XVI (555:555)	2du_SPO7	White - Sauvignon gris	Cellar	France	6
VIII-t-XVI (555:555)	2yfco1_12	Red - Merlot	Vineyard	France	4
VIII-t-XVI (555:555)	Si10	Red - Isabella	Vineyard	Argentina	9
XVI (991:991)	12AQGUICUV1_02	Sweet	Cellar	France	1
XVI (991:991)	2pacoG1_10	Red - Merlot	Vineyard	France	7
XVI (991:991)	YV_9	Sweet	Cellar	France	3
XVI (991:991)	Si11	Red - Isabella	Vineyard	Argentina	9
XVI (991:991)	URN14	Red - Grenacha and Carignan	Vineyard	Spain	5
Controls
XVI (991:991)	SB
XV-t-XVI (496:496)	GN
VIII-t-XVI (555:555)	Fx10
inv-XVI	P5
