## Supplementary material for "The *SSU1* checkup, a rapid tool for detecting chromosomal rearrangements of the *Saccharomyces cerevisiae* chromosome XVI. An ecological and technological study on wine yeast": Table S5

### Sheet: Feuil1
STRAIN	GRP	TYPE	COLOR	CEPAGE	SAMPLING	COUNTRY	C8	C11	C5	SCYOR267c	C3	SCAAT3	SCAAT2	SCAAT6	YKL172	YPL009	C6	scaat1	C9	scaat5	C4	X8.WT	X15.WT	X16.WT	T8_16	T15_16	INV_16f	CHR16
14AQYQTri2_12	1	NA	liquoreux	NA	Cuve	France	137:137	189:197	160:160	264:264	105:105	241:262	384:384	NA	121:124	272:350	107:107	177:177	98:98	156:156	242:242	604:604	702	991	NA	NA	NA	991:991
14AQYQTri1_28	1	NA	liquoreux	NA	Cuve	France	137:137	189:197	160:160	264:264	105:105	241:241	384:384	NA	121:124	272:350	107:107	177:177	98:98	156:156	242:242	604:604	702	991	NA	NA	NA	991:991
14AQYQTri1_4	1	NA	liquoreux	NA	Cuve	France	137:137	189:189	128:160	264:264	105:105	262:262	384:384	NA	121:124	272:350	107:107	NA	98:98	156:156	242:242	604:604	702	991	NA	NA	NA	991:991
14AQYQTri1_6	1	NA	liquoreux	NA	Cuve	France	137:137	189:197	128:160	264:264	105:105	241:262	384:384	NA	124:124	350:350	107:107	177:177	98:98	156:156	242:242	604:604	702	991	NA	NA	NA	991:991
14AQYQTri1_7	1	NA	liquoreux	NA	Cuve	France	137:137	189:197	160:160	264:264	105:105	241:262	384:384	NA	121:124	NA	107:107	177:177	98:98	156:156	242:242	604:604	702	991	NA	NA	NA	991:991
Sm9	2	NA	rouge	Malbec	Raisin	Argentina	133:133	186:186	112:112	345:345	113:113	246:246	382:382	121:121	302:302	99:99	165:165	96:99	159:159	250:250	NA	NA	702	NA	555	NA	NA	555:555
Sm2	2	NA	rouge	Malbec	Raisin	Argentina	NA	186:186	112:112	345:345	113:113	246:246	382:382	121:121	302:302	99:99	165:165	99:99	159:159	250:250	NA	NA	702	NA	555	NA	NA	555:555
Sm7	2	NA	rouge	Malbec	Raisin	Argentina	133:133	186:186	112:112	345:345	113:113	246:246	382:382	121:121	302:302	99:99	165:165	99:99	159:159	250:250	NA	NA	702	NA	555	NA	NA	555:555
2bibi3_1	3	NA	rouge	Merlot	Raisin	France	131:137	211:211	116:130	276:308	108:108	262:265	375:378	257:257	121:121	275:302	103:103	231:240	92:95	153:153	245:254	604:667	702	991	NA	496	NA	991:496
2bibi3_2	3	NA	rouge	Merlot	Raisin	France	131:137	211:211	116:130	276:308	108:108	262:265	375:378	257:257	121:121	275:302	103:103	231:240	92:95	153:153	248:254	604:667	702	991	NA	496	NA	991:496
2bibi3_9	3	NA	rouge	Merlot	Raisin	France	131:137	211:211	116:130	276:308	108:108	262:265	375:378	257:257	121:121	275:302	103:103	231:240	92:95	153:153	245:254	604:667	702	991	NA	496	NA	991:496
2bibi7_10	3	NA	rouge	Merlot	Raisin	France	131:137	211:211	118:130	276:308	108:108	262:265	375:378	257:257	121:121	275:302	103:103	231:240	92:95	153:153	245:254	604:667	702	991	NA	496	NA	991:496
2ribi2_11	3	NA	rouge	Merlot	Raisin	France	131:137	211:211	116:130	276:308	108:108	262:265	375:375	257:257	121:121	275:302	103:103	231:240	92:95	153:153	245:254	604:667	702	991	NA	496	NA	991:496
2ribi2_28	3	NA	rouge	Merlot	Raisin	France	131:137	211:211	116:130	276:308	108:108	262:265	375:378	257:257	121:121	275:302	103:103	231:240	92:95	153:153	245:254	604:667	702	991	NA	496	NA	991:496
2ribi2_7	3	NA	rouge	Merlot	Raisin	France	131:137	211:211	116:130	276:308	108:108	262:265	375:378	257:257	121:121	275:302	103:103	231:240	92:95	153:153	245:254	604:667	702	991	NA	496	NA	991:496
2ribi3_12	3	NA	rouge	Merlot	Raisin	France	131:137	211:211	116:130	276:308	108:108	262:265	375:378	257:257	121:121	275:302	103:103	231:231	92:95	153:153	245:254	604:667	702	991	NA	496	NA	991:496
2ribi3_24	3	NA	rouge	Merlot	Raisin	France	131:137	211:211	116:130	276:308	108:108	262:265	375:378	257:257	121:121	275:302	103:103	231:240	92:95	153:153	245:254	604:667	702	991	NA	496	NA	991:496
3inra6_10	3	NA	rouge	Merlot	Raisin	France	131:137	211:211	116:130	276:276	108:108	262:265	375:378	257:257	121:121	275:302	103:103	231:240	92:95	153:153	NA	604:667	702	NA	NA	496	NA	496:496
3inra6_16	3	NA	rouge	Merlot	Raisin	France	131:137	211:211	116:130	276:276	108:108	262:265	375:378	257:257	121:121	275:302	103:103	231:240	92:95	153:153	245:254	604:667	702	991	NA	496	NA	991:496
2bibi1_10	3	NA	rouge	Merlot	Raisin	France	131:137	211:211	116:130	276:308	108:108	262:265	375:378	257:257	121:121	299:302	103:103	231:240	95:95	153:153	245:254	604:667	702	991	NA	496	NA	991:496
2fzco5_24	4	NA	rouge	Merlot	Raisin	France	143:143	213:213	138:138	320:320	117:117	247:247	381:381	257:257	121:121	290:290	101:101	213:213	95:95	159:159	251:251	604	702	NA	555	NA	NA	555:555
2fzco5_29	4	NA	rouge	Merlot	Raisin	France	143:143	213:213	138:138	320:320	117:117	247:247	381:381	257:257	121:121	290:290	101:101	NA	95:95	159:159	251:251	NA	702	NA	555	NA	NA	555:555
2fzco5_11	4	NA	rouge	Merlot	Raisin	France	143:143	213:213	138:138	320:320	117:117	247:247	381:381	257:257	121:121	290:290	101:101	213:213	95:95	159:159	251:251	NA	702	NA	555	NA	NA	555:555
2fzco5_8	4	NA	rouge	Merlot	Raisin	France	143:143	213:213	138:138	320:320	114:117	247:247	381:381	257:257	121:121	290:290	99:99	213:213	NA	159:159	251:251	649	702	NA	555	NA	NA	555:555
3caco4_9	4	NA	rouge	Merlot	Raisin	France	143:143	213:213	138:138	320:320	117:117	247:247	381:381	257:257	121:121	290:290	101:101	213:213	95:95	159:159	251:251	604	702	NA	555	NA	NA	555:555
3hpco2_4	4	NA	rouge	Merlot	Raisin	France	143:143	213:213	138:138	320:320	117:117	247:247	381:381	257:257	121:121	290:290	101:101	213:213	95:95	159:159	251:251	NA	702	NA	555	NA	NA	555:555
2clico5_7	5	NA	rouge	Merlot	Raisin	France	134:134	219:219	112:112	320:320	114:114	265:265	381:381	257:257	121:121	305:305	101:101	207:207	95:95	159:159	248:248	NA	702	NA	388	NA	NA	388:388
3caco5_19	5	NA	rouge	Merlot	Raisin	France	134:134	189:189	112:112	320:320	114:114	265:265	381:381	257:257	121:121	299:299	101:101	207:207	95:95	159:159	248:248	NA	702	NA	555	NA	NA	555:555
2clico5_2	5	NA	rouge	Merlot	Raisin	France	134:134	219:219	112:112	320:320	93:93	265:265	381:381	257:257	121:121	305:305	101:101	207:207	95:95	159:159	248:248	NA	702	NA	388	NA	NA	388:388
2clico5_27	5	NA	rouge	Merlot	Raisin	France	134:134	219:219	112:112	320:320	114:114	247:247	381:381	257:257	121:121	305:305	101:101	207:207	95:95	159:159	248:248	NA	702	NA	388	NA	NA	388:388
2clico5_8	5	NA	rouge	Merlot	Raisin	France	134:134	219:219	112:112	320:320	93:93	265:265	381:381	257:257	121:121	305:305	99:99	207:207	95:95	159:159	248:248	NA	702	NA	388	NA	NA	388:388
2lhco5_5	5	NA	rouge	Merlot	Raisin	France	134:134	NA	112:112	320:320	96:96	265:265	381:381	257:257	121:121	305:305	101:101	207:207	95:95	159:159	248:248	NA	702	NA	388	NA	NA	388:388
2bcbi1_10	6	NA	rouge	Merlot	Raisin	France	131:143	209:211	114:130	288:288	108:108	265:265	375:384	257:260	121:121	299:302	103:103	216:231	95:95	156:159	245:254	667	702	991	NA	496	NA	991:496
2bcbi1_11	6	NA	rouge	Merlot	Raisin	France	131:143	209:211	114:130	288:288	108:108	265:265	375:384	257:260	121:121	299:302	103:103	216:231	95:95	159:159	245:254	667	702	991	NA	496	NA	991:496
2bcbi1_14	6	NA	rouge	Merlot	Raisin	France	131:143	209:211	114:130	288:288	108:108	265:265	375:384	257:260	121:121	299:302	103:103	216:231	95:95	156:159	245:254	667	702	991	NA	496	NA	991:496
2bcbi1_15	6	NA	rouge	Merlot	Raisin	France	131:143	209:211	114:130	288:288	108:108	265:265	375:384	257:260	121:121	299:302	103:103	216:231	92:92	156:159	245:254	667	702	991	NA	496	NA	991:496
2bcbi1_16	6	NA	rouge	Merlot	Raisin	France	131:143	209:211	114:130	288:288	108:108	265:265	375:384	257:260	121:121	299:302	103:103	216:231	95:95	156:159	245:254	667	702	991	NA	496	NA	991:496
2bcbi1_18	6	NA	rouge	Merlot	Raisin	France	131:143	209:211	112:122	288:288	114:114	265:265	375:384	257:260	121:121	299:302	103:103	216:231	95:95	156:159	245:254	667	702	991	NA	496	NA	991:496
2bcbi1_2	6	NA	rouge	Merlot	Raisin	France	131:143	209:211	114:130	288:288	108:108	265:265	375:384	257:257	121:121	299:302	103:103	216:231	95:95	156:159	245:254	667	702	991	NA	496	NA	991:496
2bcbi1_28	6	NA	rouge	Merlot	Raisin	France	131:143	209:211	114:130	288:288	108:108	265:265	375:384	260:260	121:121	299:302	103:103	216:231	95:95	156:159	245:254	667	702	991	NA	496	NA	991:496
2bcbi1_4	6	NA	rouge	Merlot	Raisin	France	131:143	209:211	114:130	288:288	108:108	265:265	375:384	257:260	121:121	299:302	103:105	216:231	95:95	156:159	245:254	667	702	991	NA	496	NA	991:496
2du_SPO9	6	NA	blanc	Sauvignon gris	Raisin	France	131:143	209:211	114:128	288:288	108:108	265:265	375:384	257:260	121:121	299:302	103:103	216:216	95:95	156:159	245:254	604	702	NA	555	NA	NA	555:555
3mabi1_10	6	NA	rouge	Merlot	Raisin	France	131:143	209:211	114:130	288:288	108:108	265:265	375:384	257:260	121:121	299:302	103:103	216:231	95:95	156:159	245:254	667	702	991	NA	496	NA	991:496
3mabi1_16	6	NA	rouge	Merlot	Raisin	France	131:143	207:211	114:130	288:288	108:108	265:265	375:384	257:260	121:121	299:302	103:103	216:231	95:95	156:159	245:245	667	702	991	NA	496	NA	991:496
3mabi1_19	6	NA	rouge	Merlot	Raisin	France	131:143	209:211	114:130	288:288	108:108	265:265	375:384	260:260	121:121	299:302	103:103	216:231	95:95	156:159	245:254	667	702	991	NA	496	NA	991:496
3mabi1_21	6	NA	rouge	Merlot	Raisin	France	131:143	207:211	114:130	288:288	108:108	265:265	375:384	257:260	121:121	299:302	103:103	216:231	95:95	156:159	245:254	667	702	991	NA	496	NA	991:496
3mabi1_4	6	NA	rouge	Merlot	Raisin	France	131:143	209:211	114:130	288:288	108:108	265:265	375:384	257:260	121:121	299:299	103:103	216:231	95:95	156:159	254:254	667	NA	991	NA	496	NA	991:496
2ribi4_17	7	NA	rouge	Merlot	Raisin	France	131:137	209:211	114:130	276:276	108:114	247:265	375:381	257:260	121:142	299:302	101:101	228:231	95:95	153:156	245:254	667	702	991	NA	496	NA	991:496
2ribi4_11	7	NA	rouge	Merlot	Raisin	France	131:137	209:211	114:130	276:276	108:114	247:247	375:381	257:260	121:142	299:302	101:101	228:231	95:95	153:156	245:254	667	702	991	NA	496	NA	991:496
2ribi4_13	7	NA	rouge	Merlot	Raisin	France	131:137	209:211	114:130	276:276	108:114	247:247	375:381	257:260	121:142	299:302	101:101	228:231	95:95	153:156	245:254	667	702	991	NA	496	NA	991:496
3maco3_18	7	NA	rouge	Merlot	Raisin	France	131:137	209:209	114:130	276:276	108:114	247:265	375:381	257:260	121:121	299:302	103:103	228:231	95:95	153:156	245:254	667	702	991	NA	496	NA	991:496
3ribi5_4	8	NA	rouge	Merlot	Raisin	France	137:137	189:189	132:144	396:396	114:114	271:274	366:366	257:266	121:133	272:296	89:89	228:246	95:95	156:156	245:245	604	702	991	NA	NA	NA	991:991
3ribi5_3	8	NA	rouge	Merlot	Raisin	France	137:137	189:189	132:144	396:396	114:114	274:274	366:366	257:266	121:133	272:296	89:89	228:246	95:95	156:156	245:245	604	702	991	NA	NA	NA	991:991
3ribi5_9	8	NA	rouge	Merlot	Raisin	France	137:137	189:189	132:144	396:396	114:114	271:274	366:366	257:266	121:133	272:296	95:95	228:246	95:95	156:156	245:245	604	702	991	NA	NA	NA	991:991
1FB_66	9	NA	blanc	Merwah	Cuve	liban	129:129	213:213	112:112	321:321	NA	NA	375:375	NA	121:121	299:299	101:103	203:206	95:95	159:159	248:248	NA	702	NA	555	NA	NA	555:555
1FB_63	9	NA	blanc	Merwah	Cuve	liban	129:129	213:213	112:112	321:321	NA	NA	375:375	NA	121:121	299:299	101:101	203:206	95:95	159:159	248:248	NA	702	NA	555	NA	NA	555:555
1FB_65	9	NA	blanc	Merwah	Cuve	liban	129:129	213:213	112:112	321:321	NA	NA	375:375	NA	121:121	299:299	101:103	203:206	95:95	159:159	248:248	NA	702	991	NA	NA	NA	991:991
2yfco1_12	10	NA	rouge	Merlot	Raisin	France	131:143	211:235	112:150	340:340	108:114	247:271	381:381	257:260	121:121	299:308	103:103	204:204	95:95	153:153	245:245	649	702	991	555	NA	NA	991:555
3mof2c_21	10	NA	rouge	Merlot	Cuve	France	131:143	211:235	112:112	340:340	108:108	247:271	381:381	257:260	121:121	299:308	103:103	204:204	95:95	153:153	245:245	649	702	991	555	NA	NA	991:555
3mof2c_6	10	NA	rouge	Merlot	Cuve	France	131:143	211:211	112:112	340:340	108:114	247:271	381:381	257:260	121:121	299:308	103:103	204:204	95:95	153:153	245:245	649	702	991	555	NA	NA	991:555
2yfco1_9	10	NA	rouge	Merlot	Raisin	France	131:143	211:235	112:150	340:340	108:114	247:271	381:381	257:260	121:121	299:308	103:103	204:204	95:95	153:153	245:245	649	702	991	555	NA	NA	991:555
3caco4_3	10	NA	rouge	Merlot	Raisin	France	131:143	211:235	112:150	340:340	108:114	247:271	381:381	257:260	121:121	299:308	103:103	204:204	95:95	153:153	245:245	649	702	991	555	NA	NA	991:555
3caco4_5	10	NA	rouge	Merlot	Raisin	France	131:143	233:235	112:150	340:340	108:114	247:271	381:381	257:260	121:121	299:308	103:103	204:204	95:95	153:153	245:245	649	702	991	555	NA	NA	991:555
3caco5_5	10	NA	rouge	Merlot	Raisin	France	131:143	211:235	112:112	340:340	108:114	247:271	381:381	257:260	121:121	299:308	103:103	204:204	95:95	153:153	245:245	649	702	991	555	NA	NA	991:555
3maco1_10	10	NA	rouge	Merlot	Raisin	France	131:143	211:211	112:150	340:340	108:114	247:247	381:381	257:260	121:121	299:308	103:103	204:204	95:95	153:153	245:245	649	702	991	555	NA	NA	991:555
3maco1_11	10	NA	rouge	Merlot	Raisin	France	131:143	211:211	112:152	340:340	108:114	247:271	381:381	257:260	121:121	299:308	103:103	204:204	95:95	153:153	245:245	649	702	991	555	NA	NA	991:555
3maco1_5	10	NA	rouge	Merlot	Raisin	France	131:143	211:235	112:152	340:340	108:114	247:271	381:381	257:260	121:121	299:308	103:103	204:204	95:95	153:153	245:245	649	702	991	555	NA	NA	991:555
3maco1_6	10	NA	rouge	Merlot	Raisin	France	131:143	211:235	112:150	340:340	108:114	247:247	381:381	257:260	121:121	299:308	103:103	204:204	95:95	153:153	245:245	649	702	991	555	NA	NA	991:555
3maco3_12	10	NA	rouge	Merlot	Raisin	France	131:143	211:235	112:150	340:340	108:114	247:271	381:381	257:260	121:121	299:308	103:103	204:204	95:95	153:153	245:245	649	702	991	555	NA	NA	991:555
3maco3_19	10	NA	rouge	Merlot	Raisin	France	131:143	211:235	112:150	340:340	108:114	250:250	381:381	257:260	121:121	299:308	103:103	204:204	95:95	153:153	245:245	649	702	991	555	NA	NA	991:555
3maco3_24	10	NA	rouge	Merlot	Raisin	France	131:143	211:211	112:150	NA	108:114	NA	381:381	257:257	121:121	299:308	103:103	204:204	95:95	153:153	245:245	649	702	991	555	NA	NA	991:555
3caco3_18	10	NA	rouge	Merlot	Raisin	France	131:143	211:235	112:150	340:340	108:114	247:271	381:381	260:260	121:121	299:299	103:103	204:204	95:95	153:153	245:245	649	702	991	555	NA	NA	991:555
3maco3_30	10	NA	rouge	Merlot	Raisin	France	131:143	211:211	112:150	340:340	108:114	247:271	381:381	260:260	121:121	299:308	103:103	204:204	95:95	153:153	245:245	649	702	991	555	NA	NA	991:555
2yfco1_10	10	NA	rouge	Merlot	Raisin	France	131:143	211:235	112:150	340:340	108:114	247:271	381:381	257:257	121:121	299:308	103:103	204:204	95:95	153:153	245:245	649	702	991	555	NA	NA	991:555
2yfco1_20	10	NA	rouge	Merlot	Raisin	France	131:143	211:235	112:150	340:340	108:114	250:274	381:381	257:260	121:121	299:308	103:103	204:204	95:95	153:153	245:245	649	702	991	555	NA	NA	991:555
3caco3_19	10	NA	rouge	Merlot	Raisin	France	131:143	211:235	112:150	340:340	108:114	247:271	381:381	260:260	121:121	299:308	103:103	204:204	95:95	153:153	245:245	649	702	991	555	NA	NA	991:555
3caco3_8	10	NA	rouge	Merlot	Raisin	France	131:143	211:235	112:150	340:340	108:114	247:271	381:381	260:260	121:121	299:308	103:105	204:204	95:95	153:153	245:245	649	702	991	555	NA	NA	991:555
3maco3_26	10	NA	rouge	Merlot	Raisin	France	131:143	211:235	112:150	340:340	108:114	247:271	381:381	257:257	121:121	299:308	103:103	204:204	95:95	153:153	245:245	649	702	991	555	NA	NA	991:555
3maco3_27	10	NA	rouge	Merlot	Raisin	France	131:143	211:235	112:150	340:340	108:114	250:274	381:381	257:260	121:121	299:308	103:103	204:204	95:95	153:153	245:245	649	702	991	555	NA	NA	991:555
2bcf2c_27	11	NA	rouge	Merlot	Cuve	France	131:131	217:217	112:112	320:320	114:114	265:265	381:381	257:257	121:121	299:299	101:101	207:207	95:95	159:159	248:248	604	702	NA	555	NA	NA	555:555
CLA2016_1	11	WINE SAMPLE	blanc	NA	Cuve	France	131:131	217:217	112:112	320:320	114:114	265:265	381:381	257:257	121:121	299:299	101:101	207:207	95:95	159:159	248:248	604	702	NA	617	NA	NA	617:617
CLA2016_2	11	WINE SAMPLE	blanc	NA	Cuve	France	131:131	217:217	112:112	320:320	114:114	265:265	381:381	257:257	121:121	299:299	101:101	207:207	95:95	159:159	248:248	604	702	NA	617	NA	NA	617:617
2bcf2c_9	11	NA	rouge	Merlot	Cuve	France	131:131	217:217	112:112	320:320	114:114	265:265	381:381	257:257	121:121	299:299	101:101	207:207	95:95	159:159	248:248	604	702	NA	555	NA	NA	555:555
2cosf2c_33	11	NA	rouge	Merlot	Cuve	France	131:131	217:217	112:112	320:320	114:114	266:266	381:381	257:257	121:121	299:299	101:101	207:207	95:95	159:159	248:248	604	702	NA	555	NA	NA	555:555
2mlf2c_25	11	NA	rouge	Merlot	Cuve	France	131:131	215:215	112:112	320:320	114:114	265:265	NA	257:257	121:121	299:299	101:101	207:207	95:95	159:159	248:248	604	702	NA	555	NA	NA	555:555
2mlf2c_6	11	NA	rouge	Merlot	Cuve	France	131:131	217:217	112:112	320:320	114:114	265:265	381:381	257:257	121:121	299:299	101:101	207:207	95:95	159:159	248:248	604	702	NA	555	NA	NA	555:555
2bibi6_26	11	NA	rouge	Merlot	Raisin	France	131:131	217:217	112:112	320:320	114:114	265:265	381:381	257:257	121:121	299:299	99:99	207:207	95:95	159:159	248:248	604	702	991	555	NA	NA	991:555
2caco3_12	11	NA	rouge	Merlot	Raisin	France	131:131	217:217	112:112	320:320	114:114	265:265	381:381	257:257	121:121	299:299	101:101	207:207	95:95	159:159	248:248	604	702	NA	555	NA	NA	555:555
2cmco5_10	11	NA	rouge	Merlot	Raisin	France	131:131	217:217	112:112	320:320	114:114	265:265	381:381	257:257	121:121	299:299	101:101	207:207	95:95	159:159	248:248	604	702	NA	555	NA	NA	555:555
2cmco5_20	11	NA	rouge	Merlot	Raisin	France	131:131	217:217	112:112	320:320	114:114	265:265	381:381	257:257	121:121	299:299	101:101	207:207	95:95	159:159	248:248	604	702	NA	555	NA	NA	555:555
3bebi3_10	11	NA	rouge	Merlot	Raisin	France	131:131	217:217	112:112	320:320	114:114	265:265	381:381	257:257	121:121	299:299	101:101	207:207	95:95	159:159	248:248	604	702	NA	555	NA	NA	555:555
3caco5_7	11	NA	rouge	Merlot	Raisin	France	131:131	217:217	112:112	320:320	114:114	265:265	381:381	257:257	121:121	299:299	101:101	210:210	95:95	159:159	248:248	604	702	NA	555	NA	NA	555:555
3caco4_17	11	NA	rouge	Merlot	Raisin	France	131:131	217:217	112:112	320:320	114:114	265:268	381:381	257:257	121:121	299:299	101:101	207:207	95:95	159:159	248:248	604	702	NA	555	NA	NA	555:555
3bebi3_13	11	NA	rouge	Merlot	Raisin	France	131:131	NA	112:112	320:320	114:114	265:265	381:381	257:257	121:121	299:299	101:103	207:207	95:95	159:159	248:248	604	702	991	555	NA	NA	991:555
3bebi3_17	11	NA	rouge	Merlot	Raisin	France	131:131	217:217	112:112	320:320	114:114	265:265	381:381	257:257	121:121	299:299	101:101	207:207	95:95	159:159	248:248	604	702	NA	555	NA	NA	555:555
3lhco3_10	12	NA	rouge	Merlot	Raisin	France	131:131	217:217	112:112	320:320	114:114	265:265	381:381	257:257	121:121	299:299	101:101	207:207	95:95	159:159	251:251	NA	702	NA	555	NA	NA	555:555
3caco3_1	12	NA	rouge	Merlot	Raisin	France	131:131	217:217	112:112	320:320	114:114	265:265	381:381	257:257	121:121	299:308	101:101	207:207	95:95	159:159	251:251	604	702	NA	555	NA	NA	555:555
3caco3_6	12	NA	rouge	Merlot	Raisin	France	131:131	217:217	112:112	320:320	114:114	265:265	381:381	257:257	121:121	299:299	101:103	207:207	95:95	159:159	251:251	604	702	NA	555	NA	NA	555:555
3caco3_9	12	NA	rouge	Merlot	Raisin	France	131:131	217:217	112:112	320:320	114:114	265:265	381:381	257:257	121:121	299:299	101:101	207:207	95:95	159:159	251:251	604	702	NA	555	NA	NA	555:555
3caco5_14	12	NA	rouge	Merlot	Raisin	France	131:131	217:217	112:112	320:320	114:114	265:265	381:381	257:257	121:121	299:299	101:101	207:210	95:95	159:159	248:251	604	702	NA	555	NA	NA	555:555
3caco5_20	12	NA	rouge	Merlot	Raisin	France	131:131	219:219	112:112	320:320	114:114	265:265	381:381	257:257	121:121	299:299	101:101	207:207	95:95	159:159	251:251	604	702	NA	555	NA	NA	555:555
3lhco2_26	12	NA	rouge	Merlot	Raisin	France	131:131	217:217	112:112	320:320	114:114	265:265	381:381	257:257	121:121	299:299	101:101	207:207	95:95	159:159	251:251	604	702	NA	555	NA	NA	555:555
3lhco3_15	12	NA	rouge	Merlot	Raisin	France	131:131	217:217	112:112	320:320	114:114	265:265	381:381	257:257	121:121	299:299	101:101	207:207	95:95	159:159	251:251	604	702	NA	555	NA	NA	555:555
3lhco3_22	12	NA	rouge	Merlot	Raisin	France	131:131	217:217	112:112	320:320	114:114	265:265	381:381	257:257	121:121	299:299	101:101	207:207	95:95	159:159	251:251	604	702	NA	555	NA	NA	555:555
3maco1_4	12	NA	rouge	Merlot	Raisin	France	131:131	219:219	112:112	320:320	114:114	265:265	381:381	257:257	121:121	299:299	101:101	207:207	95:95	159:159	251:251	604	702	NA	555	NA	NA	555:555
13AQGUICUV1_12	13	NA	liquoreux	NA	Cuve	France	137:137	189:189	160:160	264:264	102:102	262:262	384:384	NA	121:121	350:350	107:107	189:189	98:98	156:156	245:245	604	702	991	555	NA	NA	991:555
14AQGUICUV1_12	13	NA	liquoreux	NA	Cuve	France	137:137	189:189	160:160	264:264	102:102	262:262	384:384	NA	121:121	350:350	107:107	186:192	98:98	156:156	245:245	604:667	702	991	NA	496	NA	991:496
14AQYQTri3_9	13	NA	liquoreux	NA	Cuve	France	137:137	189:189	160:160	264:264	102:102	262:262	384:384	NA	121:121	350:350	107:107	189:189	98:98	156:156	245:245	604	702	991	NA	NA	NA	991:991
14AQYQTri4_15	13	NA	liquoreux	NA	Cuve	France	134:137	189:189	160:160	264:264	102:102	262:262	381:384	NA	121:121	350:350	107:107	189:189	98:98	156:156	245:245	604	702	991	NA	NA	NA	991:991
VINIFERM_EMOCION	14	WINE STARTER	NA	NA	Industriel	NA	140:140	187:187	114:114	276:276	114:117	256:256	378:378	257:260	121:121	254:278	103:103	NA:NA	95:95	159:159	251:251	604	702	NA	388:555	NA	NA	388:555
ACTIFLORE_ROSE	14	WINE STARTER	NA	NA	Industriel	NA	140:140	187:187	114:114	276:276	114:117	256:256	378:378	NA:NA	121:121	254:278	103:103	207:207	95:95	159:159	251:251	NA	702	NA	555	NA	NA	555:555
FERMOL_PB_2033	14	WINE STARTER	NA	NA	Industriel	NA	140:140	187:187	114:114	276:276	114:117	256:256	378:378	257:260	121:121	254:254	103:103	207:207	95:95	159:159	251:251	604	702	NA	555	496	NA	555:496
2bef1c_4	15	NA	blanc	Sauvignon	Cuve	France	134:137	211:217	128:132	308:308	114:126	244:244	378:378	257:257	121:121	305:308	101:101	225:231	98:98	159:159	242:260	651	702	991	555	NA	NA	991:555
2bef1c_36	15	NA	blanc	Sauvignon	Cuve	France	134:137	211:217	132:132	308:308	114:126	244:244	378:378	257:257	121:121	305:308	101:101	225:231	98:98	159:159	242:257	651	702	991	555	NA	NA	991:555
2bef2c_27	15	NA	rouge	Merlot	Cuve	France	134:137	211:217	128:134	308:308	114:126	244:244	378:378	257:257	121:121	305:308	101:101	225:231	98:98	159:159	NA	651	702	991	555	NA	NA	991:555
3bef2c_13	15	NA	rouge	Merlot	Cuve	France	134:137	211:217	128:132	308:308	114:126	244:244	378:378	257:257	121:121	305:308	103:103	225:231	98:98	159:159	242:257	651	702	991	555	NA	NA	991:555
LALVIN_QA23	16	WINE STARTER	NA	NA	Industriel	NA	131:137	185:185	116:124	303:309	108:114	250:250	378:378	251:257	118:121	275:287	103:109	201:201	92:92	156:159	302:302	604	702	991	388	NA	NA	991:388
LEVULIA_U32	16	WINE STARTER	NA	NA	Industriel	NA	131:137	185:185	116:124	303:309	108:114	NA:NA	378:378	251:257	118:121	275:287	103:109	201:201	92:92	156:159	NA:NA	604	702	991	388	NA	NA	991:388
Levuline_CHP	16	WINE STARTER	NA	NA	Industriel	NA	131:137	185:185	116:124	303:309	108:108	250:250	378:378	257:257	118:121	275:287	103:109	201:201	92:92	156:159	302:302	604	702	991	388	NA	NA	991:388
PREDELVIN_PDM	16	WINE STARTER	NA	NA	Industriel	NA	131:137	185:185	116:124	303:309	108:114	250:250	378:378	251:257	118:121	275:287	103:109	201:201	92:92	156:159	302:302	604	702	991	388	NA	NA	991:388
SPARKLSA	16	WINE STARTER	NA	NA	Industriel	NA	131:137	185:211	116:124	303:309	108:114	250:250	378:378	251:257	118:121	275:287	103:103	201:249	92:92	156:159	302:302	604:667	702	991	388	NA	NA	991:388
SPINGER_VR_44	16	WINE STARTER	NA	NA	Industriel	NA	131:137	185:211	116:124	303:309	108:114	250:250	378:378	251:257	118:121	275:287	103:109	201:201	92:92	156:159	302:302	604	702	991	388	NA	NA	991:388
VITILEVURE_QUARTZ	16	WINE STARTER	NA	NA	Industriel	NA	137:137	185:185	116:124	309:309	108:108	250:250	378:378	251:257	118:121	275:287	103:109	201:201	92:92	156:159	302:302	604	702	991	388	NA	NA	991:388
AFFINITY_ECA5	16	WINE STARTER	NA	NA	Industriel	NA	131:137	185:185	116:124	303:309	108:114	250:250	378:378	251:257	118:121	275:287	103:109	201:201	92:92	156:159	302:302	604	702	991	388	NA	NA	991:388
E2F	16	WINE STARTER	NA	NA	Industriel	NA	131:137	185:185	116:124	290:292	108:114	250:250	378:378	251:257	118:121	275:287	103:109	201:201	92:92	156:159	NA:NA	604	702	991	555	NA	NA	991:555
